# Comparative transcriptome analysis in contrasting finger millet (*Eleusine coracana* (L.) Gaertn) genotypes for heat stress

**DOI:** 10.1101/2023.03.19.533344

**Authors:** Etika Goyal, Singh Kumar Amit, Mahesh Mohanrao Mahajan, Kumar Kanika

## Abstract

*Eleusine coracana* (L.) Gaertn is a crucial C_4_ species renowned for its stress robustness and nutritional significance. Because of its adaptability traits, finger millet (ragi) is a storehouse of critical genomic resources for crop improvement. However, more knowledge about this crop’s molecular responses to heat stress must be gained. Hence, in the present study, we generated RNA seq data from the leaf tissue of the finger millet to observe the physiological changes and gene expression study in heat-sensitive (KJNS-46) and heat-tolerant (PES-110) genotypes of Ragi in response to high temperatures. On average, each sample generated about 24 million reads. Nearly 684 transcripts were differentially expressed (DEGs) between the heat-stressed samples of both genotypes. Pathway analysis and functional annotation analysis revealed the activation of various genes involved in response to stress, precisely heat, oxidation-reduction process, water deprivation, heat shock protein and transcription factors, calcium, and kinase signaling. The basal regulatory genes, such as bZIP, were involved in response to heat stress, indicating that heat stress activates genes related to basal regulatory processes or housekeeping. A substantial percentage of the DEGs belonged to proteins of unknown functions (PUFs), i.e., uncharacterized. The expression pattern of a few selected DEGs genes was analyzed in both genotypes by quantitative RT-PCR. The present study found some candidate genes and pathways that may confer tolerance to heat stress in ragi. These results will provide valuable information to improve heat tolerance in heat-susceptible agronomically important varieties of ragi and other crop plants.
