## Supplemental Table 1 for "Comparative transcriptome analysis in contrasting finger millet (*Eleusine coracana* (L.) Gaertn) genotypes for heat stress": Table S1.xls

### Sheet: S1
Table S1: List of primers used in the study
	Forward Primer	Reverse Primer
ragirt1	5' AGGAGAACAGGGACAAC 3'	5' GACATCGGGTCAACTAATC 3'
ragirt2	5' TTCACTTCCGGCTTCTT 3'	5' CAGTTCGTGAGGAGGTT 3'
ragirt3	5' GGTCCATCCGTACTTCTT 3'	5' ACCTACCACCTGTACAATC 3'
ragirt4	5' GCAATCTCTTGGCTCTTAC 3'	5' CACTACTTCAGCCATCAAC 3'
ragirt5	5' TCAAGCTCCTCTCTTTCAC 3'	5' GGAAGGCCTTATCGAGATT 3'
ragirt6	5' GATGGCAACCTTTGGATAA 3'	5' GTTGGCTTTCTGGATGAC 3'
ragirt7	5' GCCAAACCTTACTTCCTTC 3'	5' CCTCAAACTTGAACCAGTC 3'
ragirt8	5' CCACGGACATGATTTGGTA 3'	5' CTCCTCCTTGCCCATTTC 3'
ragirt9	5' GGCATTGTGAAGGAGGAG 3'	5' GAACGTCTTGGTCAGGAA 3'
ragirt10	5' ACCTTTGTCTCTAAACCATTC 3'	5' GCTCATATGGAGTTGTTATGT 3'
ragirt11	5' ATTGATTTGGTGGACGAG 3'	5' CTTGTCCTTCTCCTTCTC 3'
ragirt12	5' GGAGCTACTACAAGGTTATG 3'	5' GTCACGATGTGAACGTAT 3'
ragiactin	5' CCAGTCCAAGAGAGGTATT 3'	5' CAACACGAAGCTCATTGTA 3'
