## Supplemental Table 1 for "Comparative transcriptome analysis in contrasting finger millet (*Eleusine coracana* (L.) Gaertn) genotypes for heat stress": Table S3.xls

### Sheet: S3
Table S3: GO classification of 684 differentially expressed unigenes
Classification	No. of Unigenes
localization	19	Biological Process
cellular process	68
regulation of biological process	21
response to stimulus	18
single-organism process	59
metabolic process	100
biological regulation	24
cell part	56	Cellular Component
organelle part	16
membrane	57
macromolecular complex	12
organelle	47
membrane part	44
cell	60
catalytic activity	94	Molecular Function
binding	100
