## Supplemental Table 1 for "Comparative transcriptome analysis in contrasting finger millet (*Eleusine coracana* (L.) Gaertn) genotypes for heat stress": Table S4.xls

### Sheet: S4
Table S4: KEGG classification of 684 differentially expressed unigenes
Metabolism	No. of Unigenes
Overview	50
Carbohydrate metabolism	8
Energy metabolism	8
Lipid metabolism	3
Nucleotide metabolism	5
Amino acid metabolism	20
Metabolism of other amino acids	5
Glycan biosynthesis and metabolism	1
Metabolism of terpenoids and polyketides	5
Biosynthesis of other secondary metabolites	7
Xenobiotics biodegradation and metabolism	9
Genetic Information Processing
Transcription	3
Translation	11
Folding, sorting and degradation	13
Replication and repair	11
Environmental Information Processing
Membrane transport	2
Signal transduction	24
Cellular Processes
Transport and catabolism	5
Cell growth and death	7
Cell communication	5
Organismal Systems
Immune system	14
Endocrine system	8
Circulatory system	1
Digestive system	2
Nervous system	10
Environmental adaptation	4
Human Diseases
Cancers	9
Immune diseases	1
Neurodegenerative diseases	13
Substance dependence	2
Endocrine and metabolic diseases	3
Infectious diseases	26
