## Supplemental Table 1 for "Comparative transcriptome analysis in contrasting finger millet (*Eleusine coracana* (L.) Gaertn) genotypes for heat stress": Table S5.xls

### Sheet: S5
Table S5: Distribution of Transcription factor family of 684 differentially expressed unigenes
Family	No. of Unigenes
AP2-EREBP	4
bHLH	1
bZIP	2
C2H2	3
C3H	1
CCHC(Zn)	4
GRF	1
Hap2/NF-YA	1
HMG	1
HSF-type-DNA-binding	10
Lambda-DB	1
MADS-type1	1
MYB-HB-like	2
NAM	4
PHD	1
WD40-like	2
